# *In vivo* characterisation of the toxicological properties of DPhP, one of the main degradation products of aryl phosphate esters

**DOI:** 10.1101/2019.12.26.888057

**Authors:** Samia Ruby, Jesús Marín-Sáez, Aurélie Fildier, Audrey Buleté, Myriam Abdallah, Jessica Garcia, Julie Deverchère, Loïc Spinner, Barbara Giroud, Sébastien Ibanez, Thierry Granjon, Claire Bardel, Alain Puisieux, Béatrice Fervers, Emmanuelle Vulliet, Léa Payen, Arnaud M. Vigneron

## Abstract

**Background:** Aryl phosphate esters (APEs), a main class of organophosphorus ester molecules, are widely used and commonly present in the environment. Health hazards associated with these compounds remain largely unknown and the effects of diphenyl phosphate (DPhP), one of their most frequent derivatives in human samples, are poorly characterised.

**Objective:** Our aim was to investigate whether DPhP *per se* may represent a more relevant marker of exposure to APEs and determine its potential deleterious biological effects in chronically exposed mice.

**Methods:** Conventional animals (FVB mice) were acutely (intravenous or oral gavage) or chronically (0.1 mg.mL^-1^, 1 mg.mL^-1^, 10 mg.mL^-1^ in drink water) exposed to relevant doses of DPhP or triphenyl phosphate (TPhP), one of its main precursors in the environment. Both molecules were measured in blood and other relevant tissues by liquid chromatography-mass spectrometry (LC-MS). Biological effects of chronic DPhP exposure were addressed through liver multi-omics analysis combining mRNA extraction and sequencing to high resolution LC-MS to determine the corresponding metabolic profile. Deep statistical exploration was performed to extract correlated information, guiding further physiological analyses (immunohistochemistry (IHC) and animal growth measurement).

**Results:** Acute and chronic exposure to DPhP led to significant levels of this molecule in blood and other tissues, an effect missing with TPhP. Multi-omics analysis confirmed the existence of biological effects of DPhP, even at a very low dose of 0.1 mg.mL^-1^ in drinking water. Chemical structural homology and pathway mapping demonstrated a clear reduction of the fatty-acid catabolic processes centred on acylcarnitine and mitochondrial β-oxidation. Interestingly, mRNA expression confirmed and extended these observations by demonstrating at all tested doses the overall repression of genes involved in lipid catabolic processes and regulated by PPARα, a master regulator of β-oxidation and its associated ketogenesis. IHC analysis confirmed the alteration of these pathways by showing a specific downregulation of Hmgcs2, a kernel target gene of PPARα, at all doses tested, and surprisingly, a strong reduction of the lipid droplet content only at the highest dose. Overall, DPhP absorption led to weight loss, which was significant using the highest dose.

**Conclusions:** Our results suggest that in mice, the effects of chronic exposure to DPhP, even at a low dose, are not negligible. Fatty acid metabolism in the liver in particular is essential for controlling fast and feast periods with adverse consequences on the overall physiology. Therefore, the impact of DPhP on circulating fat, cardiovascular and metabolic disease incidence deserves, in light of our results, further investigations.
