## Supplemental Table 1 for "*In vivo* characterisation of the toxicological properties of DPhP, one of the main degradation products of aryl phosphate esters"

### Sheet: Sheet1
KEGG ID	Compound Name	InChiKeys	Pubchem ID	SMILES	foldchange C1vsCTL	foldchange C2vsCTL	foldchange C3vsCTL	pvalue C1vsCTL	pvalue C2vsCTL	pvalue C3vsCTL		Mean C1	Mean C2	Mean C3	Mean CTL
	1-methyl-4-oxopyridine-3-carboxamide	KTLRWTOPTKGYQY-UHFFFAOYSA-N	440810	CN1C=CC(=O)C(=C1)C(=O)N	1.07339	0.896157	1.21567	0.128147	0.00482096	0.00161197		72869.4	60837.6	82528.6	67887.2
C00956	2-aminoadipic acid	OYIFNHCXNCRBQI-UHFFFAOYSA-N	469	C(CC(C(=O)O)N)CC(=O)O	0.942549	0.789514	0.988163	0.337713	0.0489251	0.413245		4878.75	4086.62	5114.86	5176.12
	2-arachidonylglycérol	RCRCTBLIHCHWDZ-DOFZRALJSA-N	5282280	CCCCC/C=C\C/C=C\C/C=C\C/C=C\CCCC(=O)OC(CO)CO	1.50927	1.05547	1.76224	0.0387035	0.322829	0.000170416		61077.1	42712.8	71314.2	40467.9
C00330	2-Deoxyguanosine	YKBGVTZYEHREMT-KVQBGUIXSA-N	135398592	C1[C@@H]([C@H](O[C@H]1N2C=NC3=C2N=C(NC3=O)N)CO)O	1.15528	1.377	1.59705	0.0133598	0.0789472	0.104951		4855.33	5787.17	6712	4202.75
C00322	2-oxoadipic acid	FGSBNBBHOZHUBO-UHFFFAOYSA-N	71	C(CC(=O)C(=O)O)CC(=O)O	1.25609	1.62045	0.754034	0.0858783	0.00287463	0.000273559		12659.6	16331.9	7599.62	10078.6
	3-Hydroxybutyryl-carnitine	UEFRDQSMQXDWTO-UHFFFAOYSA-N	71464477	CC(CC(=O)OC(CC(=O)[O-])C[N+](C)(C)C)O	0.454522	0.388218	0.464296	4.03354e-05	4.15054e-07	1.04339e-05		58252.1	49754.5	59504.8	128161
	3-Methylglutarylcarnitine	HFCPFJNSBPQJDP-UHFFFAOYSA-N	91825568	CC(CC(=O)O)CC(=O)OC(CC(=O)[O-])C[N+](C)(C)C	0.716832	0.880842	0.823404	0.000789658	0.0859993	0.00219921		6314	6268	6956.5	9793.12
C05629	3-Phenylpropanoic acid	XMIIGOLPHOKFCH-UHFFFAOYSA-N	107	C1=CC=C(C=C1)CCC(=O)O	0.839553	0.838269	0.840311	0.00800563	0.00876223	0.000290126		27696.8	27654.4	27721.8	32989.9
C00197	3-phosphoglycerate	OSJPPGNTCRNQQC-UHFFFAOYSA-N	724	C(C(C(=O)O)O)OP(=O)(O)O	0.73059	0.941067	0.787677	0.000345861	0.188534	0.0012335		13650.6	17583.2	14717.2	18684.4
C00847	4-Pyridoxic acid	HXACOUQIXZGNBF-UHFFFAOYSA-N	6723	CC1=NC=C(C(=C1O)C(=O)O)CO	1.22876	0.879353	1.23418	0.141059	0.0752702	0.0194185		6042.12	4324	6068.75	4917.25
C16650	5-Hydroxyvalproic acid	PHOJOSOUIAQEDH-UHFFFAOYSA-N	25945	C(CCO)CC(=O)O	1.00149	0.96657	0.989393	0.482676	0.466669	0.484678		23439.6	22622.3	23156.5	23404.8
C00033	acetate	QTBSBXVTEAMEQO-UHFFFAOYSA-N	176	CC(=O)O	0.963291	0.767457	0.896993	0.195214	0.000107608	0.00906154		1.55213e+06	1.23658e+06	1.4453e+06	1.61127e+06
C00164	acetoacetic acid	WDJHALXBUFZDSR-UHFFFAOYSA-N	96	CC(=O)CC(=O)O	0.663054	0.759812	0.716188	0.000139022	0.149141	0.00375723		4744.62	5437	5124.83	7155.71
	Acylcarnitine-20.4	RBFQHRALHSUPIA-SNPVRQPZSA-N	71464486	CCCCC/C=C\C/C=C\C/C=C\C/C=C\CCCC(=O)OC(CC(=O)[O-])C[N+](C)(C)C	0.561739	0.50807	0.890007	0.0240529	0.00947813	0.28824		3755.14	3396.38	5949.57	6684.86
	Acylcarnitine-C10:0	LZOSYCMHQXPBFU-UHFFFAOYSA-N	10245190	CCCCCCCCCC(=O)OC(CC(=O)[O-])C[N+](C)(C)C	0.438555	0.267971	0.462853	0.000157153	3.12763e-05	0.000173723		4501	2750.25	4750.38	10263.2
	Acylcarnitine-C12:0	FUJLYHJROOYKRA-QGZVFWFLSA-N	168381	CCCCCCCCCCCC(=O)O[C@H](CC(=O)[O-])C[N+](C)(C)C	0.336203	0.218297	0.410319	0.000146376	4.87193e-05	0.000397633		1981.75	1286.75	2418.62	5894.5
	Acylcarnitine-C14:0	PSHXNVGSVNEJBD-LJQANCHMSA-N	53477791	CCCCCCCCCCCCCC(=O)O[C@H](CC(=O)[O-])C[N+](C)(C)C	0.29356	0.17401	0.415502	0.000126818	2.2753e-05	0.000455552		4113.62	2438.38	5822.38	14012.9
C02301	Acylcarnitine-C16:0	XOMRRQXKHMYMOC-NRFANRHFSA-N	16902	CCCCCCCCCCCCCCCC(=O)O[C@@H](CC(=O)[O-])C[N+](C)(C)C	0.513312	0.286487	0.495565	0.000569205	5.36848e-07	2.36027e-06		84217.5	47003	81305.9	164067
	Acylcarnitine-C18:0	FNPHNLNTJNMAEE-HSZRJFAPSA-N	52922056	CCCCCCCCCCCCCCCCCC(=O)O[C@H](CC(=O)[O-])C[N+](C)(C)C	0.573023	0.510039	0.686504	0.000400753	2.92389e-06	5.97887e-05		43096.8	38359.8	51631.6	75209.5
	Acylcarnitine-C18:1	IPOLTUVFXFHAHI-SEYXRHQNSA-N	6441392	CCCCCCCC/C=C\CCCCCCCC(=O)OC(CC(=O)[O-])C[N+](C)(C)C	1.38148	1.52286	1.14971	0.117252	0.0308173	0.288915		44852.9	49443.1	37328	32467.4
	Acylcarnitine-C18:2	MJLXQSQYKZWZCB-UTJQPWESSA-N	51000598	CCCCC/C=C\C/C=C\CCCCCCCC(=O)OC(CC(=O)[O-])C[N+](C)(C)C	1.01253	0.954496	1.03006	0.454115	0.295456	0.3682		20999.9	19796.2	21363.5	20740
	Acylcarnitine-C2:0	RDHQFKQIGNGIED-MRVPVSSYSA-N	7045767	CC(=O)O[C@H](CC(=O)[O-])C[N+](C)(C)C	0.640182	0.45587	0.678317	0.000643639	2.44785e-06	0.000767056		751564	535185	796334	1.17398e+06
	Acylcarnitine-C3:0	UFAHZIUFPNSHSL-UHFFFAOYSA-N	107738	CCC(=O)OC(CC(=O)[O-])C[N+](C)(C)C	0.776018	0.497129	0.706132	0.0423042	5.44849e-06	8.43242e-05		44714.6	28644.9	40687.8	57620.6
	Acylcarnitine-C4:0	QWYFHHGCZUCMBN-SECBINFHSA-N	213144	CCCC(=O)O[C@H](CC(=O)[O-])C[N+](C)(C)C	0.66105	0.368141	0.658946	0.00500137	1.48586e-05	0.000751204		101840	56715	101516	154058
	Acylcarnitine-C6:0	VVPRQWTYSNDTEA-LLVKDONJSA-N	3246938	CCCCCC(=O)O[C@H](CC(=O)[O-])C[N+](C)(C)C	0.563667	0.274098	0.462579	0.00329634	6.77361e-05	0.00033623		2493.88	1212.71	2046.62	4424.38
	Acylcarnitine-C8:0	CXTATJFJDMJMIY-CYBMUJFWSA-N	11953814	CCCCCCCC(=O)O[C@H](CC(=O)[O-])C[N+](C)(C)C	0.576427	0.275285	0.451584	0.00105387	1.00949e-06	4.74514e-06		7796.75	3723.5	6108.12	13526
C00147	adenine	GFFGJBXGBJISGV-UHFFFAOYSA-N	190	C1=NC2=NC=NC(=C2N1)N	1.07257	1.24031	1.25831	0.225554	0.0378748	0.0014397		187724	217082	220233	175023
C00212	adenosine	OIRDTQYFTABQOQ-KQYNXXCUSA-N	60961	C1=NC(=C2C(=N1)N(C=N2)C3C(C(C(O3)CO)O)O)N	0.879588	0.715479	0.78776	0.0112247	9.65108e-06	0.0011713		212843	173132	190623	241981
C01401	alanine	QNAYBMKLOCPYGJ-REOHCLBHSA-N	5950	C[C@@H](C(=O)O)N	0.585071	0.462712	0.911137	0.00193011	9.36746e-05	0.186964		7996	6323.75	12452.2	13666.7
C00499	Allantoic Acid	NUCLJNSWZCHRKL-UHFFFAOYSA-N	203	C(C(=O)O)(NC(=O)N)NC(=O)N	1.44572	1.32201	1.86359	0.00650417	0.0122507	1.59384e-05		6034.62	5518.25	7778.88	4174.12
C01551	allantoin	POJWUDADGALRAB-UHFFFAOYSA-N	204	C1(C(=O)NC(=O)N1)NC(=O)N	1.12216	0.877703	0.931403	0.258936	0.0771143	0.236626		5046.62	3947.25	4188.75	4497.25
C00026	alpha-ketoglutaric acid	KPGXRSRHYNQIFN-UHFFFAOYSA-N	51	C(CC(=O)O)C(=O)C(=O)O	1.43715	1.18961	1.29875	0.190958	0.359191	0.152127		5367.5	4443	4850.6	3734.83
C06425	arachidic acid	VKOBVWXKNCXXDE-UHFFFAOYSA-N	10467	CCCCCCCCCCCCCCCCCCCC(=O)O	1.10938	1.12329	0.981571	0.224482	0.0450298	0.428865		9180.25	9295.38	8122.62	8275.12
C00219	arachidonic acid	YZXBAPSDXZZRGB-DOFZRALJSA-N	444899	CCCCC/C=C\C/C=C\C/C=C\C/C=C\CCCC(=O)O	0.820709	0.68065	1.15016	0.275905	0.120568	0.286123		57228.6	47462.2	80201.5	69730.8
C03406	argininosuccinic acid	KDZOASGQNOPSCU-WDSKDSINSA-N	16950	C(C[C@@H](C(=O)O)N)CN=C(N)N[C@@H](CC(=O)O)C(=O)O	1.05454	0.870748	0.97802	0.346985	0.0125894	0.374928		9583.5	7913.25	8888.12	9087.88
C16438	asparagine	DCXYFEDJOCDNAF-REOHCLBHSA-N	236	C(C(C(=O)O)N)C(=O)N	0.831732	0.654972	0.938523	0.122828	0.0058732	0.213785		5203.62	4097.75	5871.75	6256.38
C16433	aspartic acid	CKLJMWTZIZZHCS-REOHCLBHSA-N	5960	C([C@@H](C(=O)O)N)C(=O)O	1.07332	0.580389	0.963174	0.20742	0.000154065	0.314645		11103	6003.88	9963.62	10344.6
C05984	beta-hydroxybutyrate	WHBMMWSBFZVSSR-UHFFFAOYSA-N	441	CC(CC(=O)O)O	0.625189	2.23874	1.54607	0.00113595	0.000114628	0.00110014		15709.1	56252.9	38848	25127
C00246	butyric acid	FERIUCNNQQJTOY-UHFFFAOYSA-N	264	CCCC(=O)O	0.85583	0.686566	0.707126	0.0641567	0.00617739	0.0122899		5985.25	4801.5	4945.29	6993.5
C01571	capric acid/decanoic acid	GHVNFZFCNZKVNT-UHFFFAOYSA-N	2969	CCCCCCCCCC(=O)O	1.36874	1.81933	1.41853	0.000244396	3.58816e-05	0.000156473		8731	11605.2	9048.62	6378.88
C01585	caproic/hexanoic acid	FUZZWVXGSFPDMH-UHFFFAOYSA-N	8892	CCCCCC(=O)O	1.03704	0.692254	0.830987	0.30379	0.00761624	0.120657		128239	85603	102758	123658
C00487	carnitine	PHIQHXFUZVPYII-UHFFFAOYSA-N	288	C[N+](C)(C)CC(CC(=O)[O-])O	0.635023	0.85636	0.764491	1.43288e-05	0.0159027	0.00417661		414980	559620	499586	653488
C00187	cholesterol	HVYWMOMLDIMFJA-DPAQBDIFSA-N	5997	C[C@H](CCCC(C)C)[C@H]1CC[C@@H]2[C@@]1(CC[C@H]3[C@H]2CC=C4[C@@]3(CC[C@@H](C4)O)C)C	0.853189	0.982339	0.825321	0.232606	0.30692	0.345754		3265.67	3760	3159	3827.6
C10438	cinnamic acid	WBYWAXJHAXSJNI-VOTSOKGWSA-N	444539	C1=CC=C(C=C1)/C=C/C(=O)O	1.1711	1.07649	1.10242	0.136834	0.407626	0.351015		14860.2	13659.7	13988.7	12689.1
C00815	citramalic acid	XFTRTWQBIOMVPK-UHFFFAOYSA-N	1081	CC(CC(=O)O)(C(=O)O)O	1.30078	1.24173	1.06489	0.0213779	0.00883515	0.178156		14863.1	14188.4	12167.7	11426.3
C00158	citrate	KRKNYBCHXYNGOX-UHFFFAOYSA-N	311	C(C(=O)O)C(CC(=O)O)(C(=O)O)O	0.686436	1.73101	1.32705	0.0766801	0.00855975	0.0594984		2554	6440.5	4937.5	3720.67
C00791	creatinine	DDRJAANPRJIHGJ-UHFFFAOYSA-N	588	CN1CC(=O)N=C1N	1.12674	0.930025	1.01579	0.302914	0.113818	0.394619		140059	115607	126268	124305
C01771	crotonic acid	LDHQCZJRKDOVOX-NSCUHMNNSA-N	637090	C/C=C/C(=O)O	0.78873	1.4649	1.24558	0.121605	0.00813069	0.0499445		13106.7	24343	20698.4	16617.5
C00542	cystathionine	ILRYLPWNYFXEMH-UHFFFAOYSA-N	834	C(CSCC(C(=O)O)N)C(C(=O)O)N	0.656062	1.99273	1.44802	0.00158489	0.000121618	0.000974005		131745	400162	290779	200812
C00736	cysteine	XUJNEKJLAYXESH-REOHCLBHSA-N	594	C(C(C(=O)O)N)S	1.22835	1.52334	0.847886	0.0520937	8.35918e-05	0.00924151		5667.75	7028.88	3912.25	4614.12
C02678	dodecanedioic acid	TVIDDXQYHWJXFK-UHFFFAOYSA-N	12736	C(CCCCCC(=O)O)CCCCC(=O)O	2.08557	2.63566	2.34771	2.53059e-05	8.4584e-07	2.52194e-07		40045.2	50607.8	45078.6	19201.1
C06428	Eicosapentaenoic acid	JAZBEHYOTPTENJ-JLNKQSITSA-N	446284	CC/C=C\C/C=C\C/C=C\C/C=C\C/C=C\CCCC(=O)O	1.277	1.64753	1.26835	0.000101982	4.21852e-05	0.00247485		13549.6	17481.1	13457.9	10610.5
C00189	ethanolamine	HZAXFHJVJLSVMW-UHFFFAOYSA-N	700	C(CO)N	1.1148	1.18897	1.19509	0.0418605	0.00777259	0.00142201		8830.5	9418	9466.5	7921.17
C05378	fructose 1,6 Biphosphate	RNBGYGVWRKECFJ-VRPWFDPXSA-N	172313	C([C@@H]1[C@H]([C@@H](C(O1)(COP(=O)(O)O)O)O)O)OP(=O)(O)O	0.674878	1.03271	0.768477	0.00286992	0.317582	2.65298e-05		36298	55543.9	41332.1	53784.5
C00122	Fumaric acid	VZCYOOQTPOCHFL-OWOJBTEDSA-N	444972	C(=C/C(=O)O)\C(=O)O	1.08967	0.999948	1.173	0.13918	0.49961	0.00127059		39307.6	36071	42313.5	36072.9
C01181	gamma-butyrobetaine	JHPNVNIEXXLNTR-UHFFFAOYSA-N	725	C[N+](C)(C)CCCC(=O)[O-]	1.08319	1.0943	1.21049	0.300296	0.138807	0.000811679		15753	15914.5	17604.4	14543.1
C00669	gamma-Glutamylcysteine	RITKHVBHSGLULN-WHFBIAKZSA-N	123938	C(CC(=O)N[C@@H](CS)C(=O)O)[C@@H](C(=O)O)N	1.01521	3.21515	13.269	0.0984211	0.0320532	0.0269458		801	2536.75	10469.2	789
C00031	glucose	WQZGKKKJIJFFOK-VFUOTHLCSA-N	64689	C([C@@H]1[C@H]([C@@H]([C@H]([C@@H](O1)O)O)O)O)O	0.982453	1.07236	0.799984	0.404902	0.0582737	0.000202547		443976	484603	361517	451905
C00092	glucose-6-phosphate	NBSCHQHZLSJFNQ-GASJEMHNSA-N	5958	C([C@@H]1[C@H]([C@@H]([C@H](C(O1)O)O)O)O)OP(=O)(O)O	0.988933	1.05207	0.913152	0.43149	0.154791	0.073532		4322.75	4598.75	3991.5	4371.12
C00302	glutamic acid	WHUUTDBJXJRKMK-VKHMYHEASA-N	33032	C(CC(=O)O)[C@@H](C(=O)O)N	0.93552	0.539919	1.16024	0.398253	0.00172491	0.0898415		10099.3	5828.62	12525.2	10795.4
C00303	glutamine	ZDXPYRJPNDTMRX-VKHMYHEASA-N	5961	C(CC(=O)N)[C@@H](C(=O)O)N	1.1969	0.903975	1.24406	0.144915	0.325846	0.0144898		37935.8	28651.5	39430.3	31695
C00258	glyceric acid	RBNPOMFGQQGHHO-UHFFFAOYSA-N	752	C(C(C(=O)O)O)O	1.23934	0.768239	0.901159	0.212999	0.0199021	0.202978		51399.5	31861.4	37374	41473.2
C00037	glycine	DHMQDGOQFOQNFH-UHFFFAOYSA-N	750	C(C(=O)O)N	0.967148	0.498863	0.405629	0.403208	3.37203e-07	6.81498e-07		86118.3	44420.5	36118.6	89043.5
C00051	GSH	RWSXRVCMGQZWBV-WDSKDSINSA-N	124886	C(CC(=O)N[C@@H](CS)C(=O)NCC(=O)O)[C@@H](C(=O)O)N	0.979109	0.968152	0.933792	0.346219	0.195638	0.0525477		152076	150374	145037	155320
C00242	guanine	UYTPUPDQBNUYGX-UHFFFAOYSA-N	135398634	C1=NC2=C(N1)C(=O)NC(=N2)N	0.989201	0.874064	1.1454	0.426092	0.0564233	0.0297654		4293.62	3793.88	4971.62	4340.5
C00768	histidine	HNDVDQJCIGZPNO-YFKPBYRVSA-N	6274	C1=C(NC=N1)C[C@@H](C(=O)O)N	1.27581	1.21858	1.20821	0.166556	0.0102141	0.00414421		56577	54038.9	53579.2	44345.9
C05330	Homocysteine	FFFHZYDWPBMWHY-UHFFFAOYSA-N	778	C(CS)C(C(=O)O)N	1.18094	0.836525	1.26716	0.00393466	0.0196896	8.0149e-06		24499.1	17354.1	26287.9	20745.5
	hydroxyisovaleroyl carnitine	DHRNMNHPSWBJEN-UHFFFAOYSA-N	57357187	CC(C)CC(=O)OC(CC(=O)[O-])(C[N+](C)(C)C)O	0.779377	0.737261	0.996999	0.0186804	0.00147592	0.478934		21260.6	20111.8	27197.1	27279
C00262	hypoxanthine	FDGQSTZJBFJUBT-UHFFFAOYSA-N	790	C1=NC2=C(N1)C(=O)N=CN2	1.46858	2.4507	1.60765	0.0176666	9.10866e-05	0.00019462		97278.6	162335	106491	66240.1
C00294	Inosine	UGQMRVRMYYASKQ-KQYNXXCUSA-N	135398641	C1=NC2=C(C(=O)N1)N=CN2[C@H]3[C@@H]([C@@H]([C@H](O3)CO)O)O	1.05368	1.44991	1.31403	0.395939	0.00364524	0.0101498		35805.1	43685	34097	31937.9
	Isovaleryl-L-Carnitine	IGQBPDJNUXPEMT-SNVBAGLBSA-N	169235	CC(C)CC(=O)O[C@H](CC(=O)[O-])C[N+](C)(C)C	0.540206	0.538145	0.617415	0.00150608	0.000338668	0.00141781		6742.86	6717.12	7706.57	12482
C01432	lactic acid	JVTAAEKCZFNVCJ-UHFFFAOYSA-N	612	CC(C(=O)O)O	0.607111	0.410421	0.614403	0.100121	0.0442892	0.0703766		34751.1	23492.6	35168.5	57240.1
C00062	L-arginine	ODKSFYDXXFIFQN-BYPYZUCNSA-N	6322	C(C[C@@H](C(=O)O)N)CN=C(N)N	0.65849	0.779754	0.595566	0.00691822	0.00288531	0.000362383		3627.38	4295.38	3280.75	5508.62
C02679	lauric acid	POULHZVOKOAJMA-UHFFFAOYSA-N	3896	CCCCCCCCCCCC(=O)O	0.964473	0.781252	0.85181	0.283466	0.0153575	0.0418859		13614.6	11028.2	12024.2	14116.1
C00506	L-cysteate	XVOYSCVBGLVSOL-UHFFFAOYSA-N	25701	C(C(C(=O)O)N)S(=O)(=O)O	0.978855	0.99719	1.00327	0.283004	0.38102	0.258284		8709.2	8872.33	8926.4	8897.33
C00606	L-Cysteinesulfinic acid	ADVPTQAUNPRNPO-REOHCLBHSA-N	1549098	C([C@@H](C(=O)O)N)S(=O)O	1.30086	0.923031	1.0696	0.293826	0.377975	0.349466		10546.2	7483.12	8671.38	8107.12
C16439	leucine	ROHFNLRQFUQHCH-YFKPBYRVSA-N	6106	CC(C)C[C@@H](C(=O)O)N	1.40752	1.40958	1.54956	0.053533	0.000203947	1.77586e-05		14836.5	14858.2	16333.8	10540.9
C01595	linoleic acid	OYHQOLUKZRVURQ-HZJYTTRNSA-N	5280450	CCCCC/C=C\C/C=C\CCCCCCCC(=O)O	1.57389	1.70813	1.24257	0.000103224	1.81327e-06	0.000119241		18845	20452.2	14877.9	11973.5
C06426	linolenic acid	DTOSIQBPPRVQHS-PDBXOOCHSA-N	5280934	CC/C=C\C/C=C\C/C=C\CCCCCCCC(=O)O	0.997259	0.769071	0.919182	0.488995	0.0286396	0.175062		15780.8	12169.9	14545.2	15824.1
C16440	lysine	KDXKERNSBIXSRK-YFKPBYRVSA-N	5962	C(CCN)C[C@@H](C(=O)O)N	0.715924	0.538749	0.973927	5.32993e-05	0.000138824	0.340471		7578.5	5703	10309.6	10585.6
C00149	malic acid	BJEPYKJPYRNKOW-UHFFFAOYSA-N	222656	C([C@@H](C(=O)O)O)C(=O)O	1.07292	0.904928	1.0026	0.224517	0.0413943	0.487422		31659.7	26702.6	29584.8	29508
C00383	malonic acid	OFOBLEOULBTSOW-UHFFFAOYSA-N	867	C(C(=O)O)C(=O)O	0.622648	0.434508	0.658455	0.000708891	5.96416e-06	0.000787972		28059.9	19581.2	29673.5	45065.4
C00546	methylglyoxal	AIJULSRZWUXGPQ-UHFFFAOYSA-N	880	CC(=O)C=O	1.13705	1.0973	0.968537	0.015089	0.0481792	0.316928		48105.6	46423.6	40976.1	42307.2
C06424	myristic acid	TUNFSRHWOTWDNC-UHFFFAOYSA-N	11005	CCCCCCCCCCCCCC(=O)O	0.532727	0.695985	0.776375	0.014392	0.140755	0.101885		16911.5	22094.1	24646.1	31745.1
C02918	N(1)-methylnicotinamide	ZYVXHFWBYUDDBM-UHFFFAOYSA-N	64950	CNC(=O)C1=CN=CC=C1	1.19014	0.950479	1.19502	0.0763058	0.165554	0.00165961		26925.9	21503.8	27036.4	22624.1
C03793	N6,N6,N6-Trimethyl-L-lysine	MXNRLFUSFKVQSK-QMMMGPOBSA-O	440121	C[N+](C)(C)CCCC[C@@H](C(=O)O)N	1.38299	1.3467	1.36236	0.0104092	0.00131557	0.000471676		5597.12	5450.25	5513.62	4047.12
	naphthalen-2-ol	JWAZRIHNYRIHIV-UHFFFAOYSA-N	8663	C1=CC=C2C=C(C=CC2=C1)O	0.691568	0.526758	0.707653	0.0228285	1.17339e-05	9.65586e-05		32652.6	24871	33412	47215.2
C00153	nicotinamide	DFPAKSUCGFBDDF-UHFFFAOYSA-N	936	C1=CC(=CN=C1)C(=O)N	1.06069	1.17001	1.0911	0.0134942	0.00178245	0.00253846		3.71652e+06	4099560	3.82306e+06	3.50387e+06
C00712	oleic acid	ZQPPMHVWECSIRJ-KTKRTIGZSA-N	445639	CCCCCCCC/C=C\CCCCCCCC(=O)O	0.397807	0.328098	0.411788	0.000215916	0.000281951	0.00015937		13284.4	10956.5	13751.2	33394
	oleyl acetate	GYGAZRPDUOHMAF-KHPPLWFESA-N	5363289	CCCCCCCC/C=C\CCCCCCCCOC(=O)C	0.792862	0.687535	0.644978	0.00538632	0.00184478	0.000117667		103842	90047.1	84473.4	130971
C01602	ornithine	AHLPHDHHMVZTML-BYPYZUCNSA-N	6262	C(C[C@@H](C(=O)O)N)CN	0.966263	0.83701	0.958299	0.363272	0.0505611	0.309888		10858.5	9406	10769	11237.6
C00009	orthophosphoric acid	NBIIXXVUZAFLBC-UHFFFAOYSA-N	1004	OP(=O)(O)O	5.65311	7.66311	4.32986	5.79381e-05	5.89478e-08	2.20699e-07		8339.75	11305	6387.62	1475.25
	O-valeroylcarnitine	VSNFQQXVMPSASB-UHFFFAOYSA-N	6426903	CCCCC(=O)OC(CC(=O)[O-])C[N+](C)(C)C	0.907111	0.788175	0.908346	0.0100704	0.000106703	0.00131553		1.38659e+06	1.20479e+06	1.38848e+06	1.52858e+06
C00249	palmitic acid	IPCSVZSSVZVIGE-UHFFFAOYSA-N	985	CCCCCCCCCCCCCCCC(=O)O	0.759828	0.678665	0.823061	0.197506	0.0974483	0.228082		27011.1	24125.9	29259	35549
C08362	palmitoleic acid	SECPZKHBENQXJG-FPLPWBNLSA-N	445638	CCCCCCC=CCCCCCCCC(=O)O	0.76574	0.624172	0.6428	0.224639	0.0873865	0.0720721		4275.12	3484.75	3588.75	5583
C00864	Pantothenic acid	GHOKWGTUZJEAQD-ZETCQYMHSA-N	6613	CC(C)(CO)[C@H](C(=O)NCCC(=O)O)O	0.984952	1.37388	1.37304	0.482803	0.140646	0.159653		8140.88	11355.5	11348.5	8265.25
C00157	PC.16.0:16.1	QIBZFHLFHCIUOT-NPBIGWJUSA-N	6443788	CCCCCCCCCCCCCCCC(=O)OC[C@H](COP(=O)([O-])OCC[N+](C)(C)C)OC(=O)CCCCCCC/C=C\CCCCCC	0.820295	0.577868	0.546787	0.437336	0.294016	0.206101		47565.6	33508.2	31706	57986
	PC.18.0:20.4	PSVRFUPOQYJOOZ-QNPWAGBNSA-N	16219824	CCCCCCCCCCCCCCCCCC(=O)OC[C@H](COP(=O)([O-])OCC[N+](C)(C)C)OC(=O)CCC/C=C\C/C=C\C/C=C\C/C=C\CCCCC	0.739958	0.82503	0.756742	0.197581	0.263419	0.211377		5569.67	6210	5696	7527
C03889	PC:16.0:18.0	PZNPLUBHRSSFHT-RRHRGVEJSA-N	24778686	CCCCCCCCCCCCCCCCCC(=O)O[C@H](COC(=O)CCCCCCCCCCCCCCC)COP(=O)([O-])OCC[N+](C)(C)C	0.834091	0.641519	0.731301	0.0476962	0.0608395	0.154053		13170.5	10129.8	11547.4	15790.2
C03631	PC:18.1:18.1	SNKAWJBJQDLSFF-NVKMUCNASA-N	10350317	CCCCCCCC/C=C\CCCCCCCC(=O)OC[C@H](COP(=O)([O-])OCC[N+](C)(C)C)OC(=O)CCCCCCC/C=C\CCCCCCCC	1.11071	1.21056	1.42776	0.416944	0.35074	0.307338		4297.33	4683.67	5524	3869
	PC:18:18	NRJAVPSFFCBXDT-HUESYALOSA-N	94190	CCCCCCCCCCCCCCCCCC(=O)OC[C@H](COP(=O)([O-])OCC[N+](C)(C)C)OC(=O)CCCCCCCCCCCCCCCCC	1.00175	0.934995	0.995659	0.495313	0.302474	0.48784		23595.2	22023	23451.9	23554.1
	PE.16.0:18.0	RPJZYOHZALDGKI-DIPNUNPCSA-N	5326793	CCCCCCCCCCCCCCCCCC(=O)O[C@H](COC(=O)CCCCCCCCCCCCCCC)COP(=O)(O)OCCN	0.613938	0.562968	0.758462	0.00040377	0.0078106	0.0378883		13617	12486.5	16822.5	22179.8
C00350	PE.18.0:18.1	ZBKSDVGXOOCETO-QRMPNUHKSA-N	53479609	CCCCCCCCCCCCCCCCCC(=O)OC[C@H](COP(=O)(O)OCCN)OC(=O)CCCCCCCCC/C=C\CCCCCC	0.95892	0.917078	0.935474	0.136036	0.03984	0.105597		39394.3	37675.4	38431.1	41082
C16435	proline	ONIBWKKTOPOVIA-BYPYZUCNSA-N	145742	C1C[C@H](NC1)C(=O)O	0.848307	0.664834	0.887756	0.148472	0.00660032	0.194892		9950	7798	10412.7	11729.2
C00163	propionic acid	XBDQKXXYIPTUBI-UHFFFAOYSA-N	1036	CCC(=O)O	0.681689	0.75943	1.13151	0.0159182	0.0287999	0.105252		39542.8	44052.4	65635.8	58007.1
C00534	pyridoxamine	NHZMQXZHNVQTQA-UHFFFAOYSA-N	1052	CC1=NC=C(C(=C1O)CN)CO	1.6781	2.03353	1.33548	0.000382046	5.96817e-05	0.00674208		6318.88	7657.25	5028.75	3765.5
	Acrylamide	HRPVXLWXLXDGHG-UHFFFAOYSA-N	6579	C=CC(=O)N	0.289671	0.289451	0.280439	6.46883e-09	1.78411e-08	2.35163e-09		5279.25	5275.25	5111	18225
C03722	quinolinic acid	GJAWHXHKYYXBSV-UHFFFAOYSA-N	1066	C1=CC(=C(N=C1)C(=O)O)C(=O)O	1.32373	0.901491	1.48089	0.102628	0.166092	0.0018763		12336.2	8401.25	13800.8	9319.29
C00117	ribose 5-phosphate	PPQRONHOSHZGFQ-LMVFSUKVSA-N	77982	C([C@H]([C@H]([C@H](C=O)O)O)O)OP(=O)(O)O	0.738216	1.43124	1.05035	0.0163329	0.0312137	0.376689		4745.25	9200	6751.62	6428
C01530	stearic acid	QIQXTHQIDYTFRH-UHFFFAOYSA-N	5281	CCCCCCCCCCCCCCCCCC(=O)O	0.392447	0.281641	0.468863	5.86342e-05	0.000209598	0.000714137		9150.5	6566.88	10932.2	23316.5
C00042	succinic acid	KDYFGRWQOYBRFD-UHFFFAOYSA-N	1110	C(CC(=O)O)C(=O)O	0.696327	1.49018	1.11316	0.0799722	0.00650945	0.12018		13648.7	29209	21819.1	19601
	Succinyl-carnitine	HAEVNYBCYZZDFL-UHFFFAOYSA-N	71464481	C[N+](C)(C)CC(CC(=O)[O-])OC(=O)CCC(=O)O	1.82272	0.228988	0.592503	0.214503	0.00466204	0.257451		18933.7	2378.62	6154.67	10387.6
C00245	taurine	XOAAWQZATWQOTB-UHFFFAOYSA-N	1123	C(CS(=O)(=O)O)N	0.90988	0.665147	0.965508	0.200595	0.000195491	0.370427		36207.8	26468.9	38421.4	39794
C00565	trimethylamine	GETQZCLCWQTVFV-UHFFFAOYSA-N	1146	CN(C)C	0.695453	0.646582	0.769355	0.011578	0.0537608	0.0454242		50569.7	47016	55943.4	72714.7
C00398	Tryptamine	APJYDQYYACXCRM-UHFFFAOYSA-N	1150	C1=CC=C2C(=C1)C(=CN2)CCN	0.942621	0.876821	1.0788	0.366828	0.215608	0.263206		14959.6	13915.4	17120.9	15870.2
C00106	uracil	ISAKRJDGNUQOIC-UHFFFAOYSA-N	1174	C1=CNC(=O)NC1=O	1.13759	1.45235	1.10666	0.203464	0.00143517	0.105917		54483.9	69559	53002.4	47894.1
C00086	urea	XSQUKJJJFZCRTK-UHFFFAOYSA-N	1176	C(=O)(N)N	1.01255	0.901264	1.02294	0.279406	0.00390276	0.162812		4.30162e+06	3.82882e+06	4.34575e+06	4.24828e+06
C00366	uric acid	LEHOTFFKMJEONL-UHFFFAOYSA-N	1175	C12=C(NC(=O)N1)NC(=O)NC2=O	3.46177	5.36993	3.23001	0.000451412	0.00179554	0.000546916		4221.62	6548.62	3939	1219.5
C00299	uridine	DRTQHJPVMGBUCF-XVFCMESISA-N	6029	C1=CN(C(=O)NC1=O)[C@H]2[C@@H]([C@@H]([C@H](O2)CO)O)O	1.06255	1.73871	0.987916	0.360651	0.000412045	0.447761		45108.1	73812.8	41939.6	42452.6
C16436	valine	KZSNJWFQEVHDMF-BYPYZUCNSA-N	6287	CC(C)[C@@H](C(=O)O)N	1.00035	1.00045	1.00017	0.252719	0.197197	0.455963		4.5821e+06	4.58257e+06	4.58129e+06	4.58049e+06
C00385	xanthine	LRFVTYWOQMYALW-UHFFFAOYSA-N	1188	C1=NC2=C(N1)C(=O)NC(=O)N2	1.13814	1.60456	1.16417	0.153612	1.09459e-05	0.0483228		5617.12	7919.12	5745.62	4935.38
	2,6-di-tert-Butylphenol	DKCPKDPYUFEZCP-UHFFFAOYSA-N	31405	CC(C)(C)C1=C(C(=CC=C1)C(C)(C)C)O	2.5724	0.417781	0.785912	3.58171e-07	1.36043e-10	1.82394e-05		19519.4	3170.12	5963.5	7588
C19186	2-Amino-9H-pyrido[2,3-b]indole	FJTNLJLPLJDTRM-UHFFFAOYSA-N	62805	C1=CC=C2C(=C1)C3=C(N2)N=C(C=C3)N	1.36431	0.214046	0.452537	0.313064	0.000636477	0.0685227		12132	1903.38	4024.12	8892.38
C00705	2'-Deoxycytidine 5'-Diphosphate	FTDHDKPUHBLBTL-SHYZEUOFSA-N	150855	C1C(C(OC1N2C=CC(=NC2=O)N)COP(=O)(O)OP(=O)(O)O)O	0.605346	0.214617	0.214055	2.9923e-07	3.0781e-07	0.000139938		9501.12	3368.5	3359.67	15695.4
C19261	2-Methylimidazole	LXBGSDVWAMZHDD-UHFFFAOYSA-N	12749	CC1=NC=CN1	2.50508	4.13297	1.70379	6.94965e-06	7.95871e-06	0.000111468		2957.88	4880	2011.75	1180.75
	3-Hydroxypropionyl-carnitine	QJGJXKFJFRSERW-QMMMGPOBSA-N	53481613	C[N+](C)(C)C[C@H](CC([O-])=O)OC(=O)CCO	0.906129	0.863194	0.867355	0.024213	0.00869037	0.0360582		22975.1	21886.5	21992	25355.2
C00156	4-hydroxybenzoic acid	FJKROLUGYXJWQN-UHFFFAOYSA-N	135	C1=CC(=CC=C1C(=O)O)O	2.74795	3.59052	2.84742	2.17295e-08	6.14743e-07	8.52502e-07		4682.5	6118.25	4852	1704
	Arachidoyl Ethanolamide	AUJVQJHODMISJP-UHFFFAOYSA-N	3787294	CCCCCCCCCCCCCCCCCCCC(=O)NCCO	0.0767595	0.0949322	0.897779	0.0810353	0.0834954	0.427366		1672.67	2068.67	19563.5	21791
C13624	Bisphenol A	IISBACLAFKSPIT-UHFFFAOYSA-N	6623	CC(C)(C1=CC=C(C=C1)O)C2=CC=C(C=C2)O	2.57044	3.45571	2.78842	1.92907e-07	2.39242e-07	7.01101e-07		101957	137071	110603	39665.1
C16765	Citrinin	CBGDIJWINPWWJW-IYSWYEEDSA-N	54680783	C[C@@H]1[C@H](OC=C2C1=C(C(=C(C2=O)C(=O)O)O)C)C	1.66104	1.52144	1.39335	2.56259e-05	2.29631e-06	0.000558076		52371	47969.6	43931	31529
	Mono-(2-ethyl-5-oxohexyl) phthalate	HCWNFKHKKHNSSL-UHFFFAOYSA-N	119096	CCC(CCC(=O)C)COC(=O)C1=CC=CC=C1C(=O)O	0.492493	0.260424	1.38055	4.01886e-06	3.51751e-06	0.00635661		25118.1	13282.1	70410.8	51002
C00257	D-Gluco-hexonic acid	RGHNJXZEOKUKBD-SQOUGZDYSA-M	6419706	C(C(C(C(C(C(=O)[O-])O)O)O)O)O	2.66673	3.54975	2.92293	1.7954e-07	5.18391e-07	8.17852e-07		77938.4	103746	85426.2	29226.2
C00681	LysoPA 16.0	YNDYKPRNFWPPFU-UHFFFAOYSA-N	89566	CCCCCCCCCCCCCCCC(=O)OCC(COP(=O)(O)O)O	4.53516	4.09942	2.86366	4.44676e-07	1.01887e-06	8.94746e-06		9488.12	8576.5	5991.12	2092.12
C02985	Fucose-1-phosphate	PTVXQARCLQPGIR-SXUWKVJYSA-N	65369	C[C@H]1[C@H]([C@H]([C@@H]([C@H](O1)OP(=O)(O)O)O)O)O	1.98323	2.672	2.6329	2.34376e-05	4.27628e-06	2.24014e-06		19338.2	26054.4	25673.1	9750.88
	gamma-Glutamylmethionine	RQNSKRXMANOPQY-BQBZGAKWSA-N	7009567	CSCC[C@@H](C(=O)O)NC(=O)CC[C@@H](C(=O)O)N	2.05224	4.59725	3.56326	0.00188124	0.000548758	1.84185e-06		7806.12	17486.6	13553.6	3803.71
C01699	Gibberellic Acid	IXORZMNAPKEEDV-OBDJNFEBSA-N	6466	C[C@@]12[C@H](C=C[C@@]3([C@@H]1[C@@H]([C@]45[C@H]3CC[C@](C4)(C(=C)C5)O)C(=O)O)OC2=O)O	2.24583	4.6801	3.5835	0.00282913	0.000641186	8.80309e-05		6700.29	13962.8	10691.1	2983.43
C05562	Imidazole-4-methanol	QDYTUZCWBJRHKK-UHFFFAOYSA-N	1745	C1=C(NC=N1)CO	6.39318	8.7488	4.75329	6.02883e-08	4.79433e-07	8.33521e-08		20595.6	28184.2	15312.7	3221.5
C01718	Kynurenine	YGPSJZOEDVAXAB-QMMMGPOBSA-N	161166	C1=CC=C(C(=C1)C(=O)C[C@@H](C(=O)O)N)N	3.52113	26.1974	15.8746	1.1686e-05	6.65002e-05	7.30142e-06		4265.5	31735.5	19230.5	1211.4
C14452	Morpholine	YNAVUWVOSKDBBP-UHFFFAOYSA-N	8083	C1COCCN1	0.147139	0.123069	0.121197	1.43386e-06	5.06234e-06	0.000367047		859.143	718.6	707.667	5839
C03145	N-Formyl-L-Methionine	PYUSHNKNPOHWEZ-YFKPBYRVSA-N	439750	CSCC[C@@H](C(=O)O)NC=O	0.176893	0.139921	0.1345	1.05594e-06	0.000101231	0.0274974		1933.33	1529.25	1470	10929.4
D05209	trans-2-Tetradecenoylcarnitine	VDPVQRIJJXMKLV-VVLLFNJHSA-N	53481677	CCCCCCCCCCCC=CC(=O)OC(CCC(=O)[O-])[N+](C)(C)C	0.295424	0.216468	0.434977	0.000107854	0.000305603	0.000699108		1647.25	1207	2425.38	5575.88
C07706	Thromboxane B3	OYPPJMLKAYYWHH-NXJDUNGTSA-N	5283140	CC/C=C\C[C@@H](/C=C/[C@@H]1[C@H]([C@H](CC(O1)O)O)C/C=C\CCCC(=O)O)O	3.35902	3.32817	2.77565	1.80175e-06	1.43044e-05	3.26994e-07		9705.88	9616.75	8020.25	2889.5
	PC 18:0-22:6	YZEGHVUBSYVNCN-CVCSLSNUSA-N	24778878	CCCCCCCCCCCCCCCCCC(=O)OC[C@H](COP(=O)([O-])OCC[N+](C)(C)C)OC(=O)CCCCCCC/C=C\C=C/C=C\C=C/C=C\C=C\CC	0.812175	0.116544	0.171457	0.427506	0.233499	0.243627		422438	60618	89180.2	520131
C04230	lysoPC 14:0	VXUOFDJKYGDUJI-OAQYLSRUSA-N	460604	CCCCCCCCCCCCCC(=O)OC[C@H](COP(=O)([O-])OCC[N+](C)(C)C)O	2.65913	3.9079	2.82941	0.000376494	0.00109129	0.000828348		6250.62	9186	6650.88	2350.62
	Phosphatidylethanolamine alkenyl 18:1-24:4	CGXFPCHJSFOKMF-ITNHFFAISA-N	134723835	CCCCCCCCCCCCC/C=C\C/C=C/OCC(COP(=O)(O)OCCN)OC(=O)CC/C=C\C/C=C\C/C=C\C/C=C\CCCCCCCCCC	2.71609	3.31808	2.23724	0.143928	0.136618	0.251455		674156	823575	555301	248208
	Phosphatidylethanolamine alkyl 18:0-22:4	ZGPUIIVBMRUOLZ-CXMGKGRNSA-N	134784032	CCCCCCCCCCCCCCCCCCOCC(COP(=O)(O)OCCN)OC(=O)CC/C=C\C/C=C\C/C=C\C/C=C\CCCCCCCC	0.522394	0.209547	0.741758	0.275946	0.152477	0.353968		685099	274812	972787	1311462
	PS(18:0/18-HETE)	BJOZIRUAPXXXAL-ULZSGHTGSA-N	134721175	CCCCCCCCCCCCCCCCCC(=O)OCC(COP(=O)(O)OCC(C(=O)O)N)OC(=O)CCC/C=C\C/C=C\C/C=C\C/C=C\CCC(CC)O	1.53539	5.47256	0.980053	0.140738	0.0518809	0.474372		3258.6	11614.6	2080	2122.33
	Tricosanoyl Ethanolamide	WFRQXTUCHBFZII-UHFFFAOYSA-N	14455160	CCCCCCCCCCCCCCCCCCCCCCC(=O)NCCO	0.359675	0.211739	0.543234	0.000565448	0.000164795	0.00195066		9708.12	5715.12	14662.6	26991.4
C14446	Tris(2-butoxyethyl) phosphate	WTLBZVNBAKMVDP-UHFFFAOYSA-N	6540	CCCCOCCOP(=O)(OCCOCCCC)OCCOCCCC	0.230165	0.230402	0.180842	0.210632	0.161917	0.193455		6806.12	6813.14	5347.62	29570.6
C17715	Undecanoic acid	ZDPHROOEEOARMN-UHFFFAOYSA-N	8180	CCCCCCCCCCC(=O)O	0.0567488	0.00646307	0.00555728	3.05507e-08	7.92065e-07	0.00271151		3366.43	383.4	329.667	59321.6
	Valerylcarnitine	VSNFQQXVMPSASB-SNVBAGLBSA-N	16226475	CCCCC(=O)O[C@H](CC(=O)[O-])C[N+](C)(C)C	0.907111	0.788175	0.908346	0.0100704	0.000106703	0.00131553		1.38659e+06	1.20479e+06	1.38848e+06	1.52858e+06
	Dihydroferulic acid	BOLQJTPHPSDZHR-UHFFFAOYSA-N	14340	COC1=C(C=CC(=C1)CCC(=O)O)O	1.84936	4.31378	3.59533	0.122237	0.0118906	0.00590336		4181.62	9754	8129.5	2261.12
	Taurochenodeoxycholate-3-sulfate	GLVWZDCWCRWVFM-BJLOMENOSA-N	21126227	C[C@H](CCC(=O)NCCS(=O)(=O)O)[C@H]1CC[C@@H]2[C@@]1(CC[C@H]3[C@H]2[C@@H](C[C@H]4[C@@]3(CC[C@H](C4)OS(=O)(=O)O)C)O)C	1.20756	0.280528	0.278094	0.279454	0.000840861	0.000231392		5279.25	5275.25	5111	18225
	trans-Dec-2-enoic acid	WXBXVVIUZANZAU-CMDGGOBGSA-N	5282724	CCCCCCC/C=C/C(=O)O	0.274171	0.282932	0.260324	1.29101e-08	1.0958e-08	4.70418e-08		51084.1	52716.5	48504	186322
	2-Aminoacrylic acid	UQBOJOOOTLPNST-UHFFFAOYSA-N	123991	C=C(C(=O)O)N	0.191579	0.161172	0.171042	1.18208e-06	1.63615e-06	1.53676e-06		1924	1618.62	1717.75	10042.9
C00140	N-Acetyl-D-glucosamine	OVRNDRQMDRJTHS-RTRLPJTCSA-N	439174	CC(=O)N[C@@H]1[C@H]([C@@H]([C@H](OC1O)CO)O)O	0.921302	1.03364	0.330252	0.462245	0.366894	0.0627797		18680.1	20957.9	6696.12	20275.8
	PC 18.1:22.4	RNPXVUWNKQBTRY-UXAWILDOSA-N	52922705	CCCCCCCC/C=C\CCCCCCCC(=O)OC[C@H](COP(=O)([O-])OCC[N+](C)(C)C)OC(=O)CCCCC/C=C\C/C=C\C/C=C\C/C=C\CCCCC	0.663218	0.455263	0.359701	0.165895	0.0433071	0.0137342		11227.4	7707	6089.25	16928.7
C00022	pyruvic acid	LCTONWCANYUPML-UHFFFAOYSA-N	1060	CC(=O)C(=O)O	0.676593	0.529957	0.895675	0.190845	0.0548077	0.319448		7310.67	5726.25	9677.88	10805.1
	Nutriacholic acid	DXOCDBGWDZAYRQ-QPVZPPSOSA-N	53477693	C[C@@H](CCC(=O)O)C1CC[C@@H]2[C@@]1(CC[C@H]3[C@H]2C(=O)C[C@H]4[C@@]3(CC[C@H](C4)O)C)C	3.43055	3.15499	2.64906	5.8892e-07	7.49417e-06	3.78938e-07		21098.8	19404	16292.4	6150.25
C05552	Biocytin	BAQMYDQNMFBZNA-MNXVOIDGSA-N	83814	C1[C@H]2[C@@H]([C@@H](S1)CCCCC(=O)NCCCC[C@@H](C(=O)[O-])[NH3+])NC(=O)N2	2.88704	2.13796	2.93303	3.14997e-05	0.000530263	5.75518e-07		13309.2	9856	13521.2	4610
	Pimelylcarnitine	NTBUXPPQHCFLOM-LLVKDONJSA-N	91825640	C[N+](C)(C)C[C@@H](CC(=O)[O-])OC(=O)CCCCCC(=O)O	1.43914	1.41799	2.35724	0.0449698	0.00176028	6.61962e-07		3998.75	3940	6549.75	2778.57
	L-alpha-Amino-1H-pyrrole-1-hexanoic acid	KVCPIDDKLUDCQJ-UHFFFAOYSA-N	15800938	C1=CN(C=C1)CCCCC(C(=O)O)N	1.24626	1.33943	1.95823	2.74651e-06	0.00253541	1.04338e-06		6213.38	6677.88	9763	4985.62
	3-Oxotetradecanoic acid	XLKOZYOVXNPWGT-UHFFFAOYSA-N	454064	CCCCCCCCCCCC(=O)CC(=O)O	1.25415	1.28417	2.02557	0.00701714	0.00878651	7.83346e-06		9483.12	9710.12	15316.1	7561.38
C00074	Phosphoenolpyruvic acid	DTBNBXWJWCWCIK-UHFFFAOYSA-N	1005	C=C(C(=O)[O-])OP(=O)([OH2+])O	2.57917	3.0199	3.13952	0.000129756	0.000517175	0.00199818		16621.1	19461.4	20232.2	6444.38
	3beta,7alpha-Dihydroxy-5-cholestenoate	GYJSAWZGYQXRBS-GRJZKGIBSA-N	3081084	C[C@H](CCCC(C)C(=O)O)[C@H]1CC[C@@H]2[C@@]1(CC[C@H]3[C@H]2[C@@H](C=C4[C@@]3(CC[C@@H](C4)O)C)O)C	4.44246	3.71326	2.86888	2.1969e-06	1.12387e-06	0.000131311		5641.38	4715.38	3643.12	1269.88
	Galactosylhydroxylysine	OWGKYELXGFKIHH-KVUIFDSDSA-N	66995551	C(CC(CN)OC1[C@@H]([C@H]([C@H]([C@H](O1)CO)O)O)O)[C@@H](C(=O)O)N	1.6594	2.77321	2.72132	0.113551	0.0114533	0.000197057		3589.83	5999.38	5887.12	2163.33
	CE(11:1D3)	WCBDUQUDBQTXPU-CJLVFECKSA-N	131819640	CCCC1=C(C(=C(O1)/C=C/CCCCCCCCC(=O)OC2CCC3(C4CCC5(C(C4CC=C3C2)CCC5C(C)CCCC(C)C)C)C)C)C	0.923085	1.28039	3.0206	0.438373	0.314324	0.0443475		1807.4	2507	5914.33	1958
C04144	Tetrahydropteroyltri-L-glutamate	RXWVHRYZTWZATH-XSLAGTTESA-N	135398572	C1[C@@H](NC2=C(N1)N=C(NC2=O)N)CNC3=CC=C(C=C3)C(=O)N[C@@H](CCC(=O)N[C@@H](CCC(=O)N[C@@H](CCC(=O)O)C(=O)O)C(=O)O)C(=O)O	0.253967	0.285771	0.297711	0.00449386	0.0140544	0.0159942		1832.62	2062.12	2148.29	7216
	Medicarpin 3-O-(6'-malonylglucoside)	BQAJKXKYTQTBDK-UHFFFAOYSA-N	44257430	COC1=CC2=C(C=C1)C3COC4=C(C3O2)C=CC(=C4)OC5C(C(C(C(O5)COC(=O)CC(=O)O)O)O)O	0.263834	0.280597	0.413834	0.0200862	0.0331727	0.0294924		3136.57	3335.86	4919.83	11888.4
	QYNAD	WKBAPRRMZYHPNB-BXBUPLCLSA-N	10189090	C[C@@H](C(=O)N[C@@H](CC(=O)O)C(=O)O)NC(=O)[C@H](CC(=O)N)NC(=O)[C@H](CC1=CC=C(C=C1)O)NC(=O)[C@H](CCC(=O)N)N	0.264312	0.296902	0.378672	0.00989394	0.0252437	0.0122021		8211.25	9223.71	11764	31066.5
	11-Hydroxyprogesterone 11-glucuronide	WVTMNZAPPOMZST-UCMXSJKRSA-N	42621273	CC(=O)[C@H]1CCC2[C@@]1(CC(C3C2CCC4=CC(=O)CC[C@]34C)O[C@H]5[C@@H]([C@H]([C@@H]([C@H](O5)C(=O)O)O)O)O)C	0.270593	0.37543	0.452808	0.00243884	0.0086863	0.00923333		92125	127817	154161	340456
C05636	3-Hydroxykynurenamine	ODOPEICAGBYCFH-UHFFFAOYSA-N	440736	C1=CC(=C(C(=C1)O)N)C(=O)CCN	2.3444	2.7801	2.36439	2.98825e-07	1.68099e-05	2.63402e-05		4220.5	5004.88	4256.5	1800.25
	3,4,5-Trimethoxycinnamic acid	YTFVRYKNXDADBI-SNAWJCMRSA-N	735755	COC1=CC(=CC(=C1OC)OC)/C=C/C(=O)O	1.74703	0.948676	1.91035	8.23557e-07	0.30282	0.000137721		12391	6728.6	13549.4	7092.62
	Ursolic acid	WCGUUGGRBIKTOS-GPOJBZKASA-N	64945	C[C@@H]1CC[C@@]2(CC[C@@]3(C(=CC[C@H]4[C@]3(CC[C@@H]5[C@@]4(CC[C@@H](C5(C)C)O)C)C)[C@@H]2[C@H]1C)C)C(=O)O	0.405452	0.254649	0.409342	0.00368753	0.00523328	0.0206191		6448	4049.75	6509.88	15903.2
	2-Methylbutyroylcarnitine	IHCPDBBYTYJYIL-UHFFFAOYSA-N	6426901	CCC(C)C(=O)OC(CC(=O)[O-])C[N+](C)(C)C	0.671922	0.294166	0.563788	0.0128058	7.64442e-05	0.00174163		5119.38	2241.25	4295.5	7619
