## Supplemental Table 2 for "*In vivo* characterisation of the toxicological properties of DPhP, one of the main degradation products of aryl phosphate esters"

### Sheet: Feuil1
Name	Formula	LC HRMS conditions	Retention	Theoretical exact mass	Experimental exact mass	Error
			Time (min)			(mDa)
Palmitoyl-L-Carnitine	C23H45NO4	HILIC ESI+	5.2	400.3421	400.3433	-1.2
Lauroyl-L-Carnitine	C19H37NO4	HILIC ESI+	5.3	344.2795	344.2791	-0.4
Decanoyl-L-Carnitine	C17H33NO4	HILIC ESI+	5.6	316.2482	316.2486	-0.4
Hexanoyl-L-Carnitine	C13H25NO4	HILIC ESI+	6.3	260.1856	260.1858	-0.2
Acetyl-L-Carnitine HCl	C9H17NO4	HILIC ESI+	8.6	204.1230	204.1232	-0.2
L-Carnitine	C7H15NO3	HILIC ESI+	9.4	162.1125	162.1129	-0.4
Palmitate	C16H32O2	C18 ESI-	11.9	255.2319	255.2321	-0.2
Stearate	C18H36O2	C18 ESI-	12.8	283.2631	283.2636	-0.5
Oleate	C18H34O2	C18 ESI-	12.0	281.2475	281.2490	-1.5
Linoleate	C18H32O2	C18 ESI-	11.5	279.2319	279.2320	-0.1
Alpha-linolenate	C20H32O2	C18 ESI-	11.3	303.2318	303.2329	-1.1
Lactate	C3H6O3	C18 ESI+	11.2	91.0389	91.0390	-0.1
Valine	C5H11NO2	C18 ESI+	0.8	118.0862	118.0866	-0.4
